# Paralog diversification masks conserved diel regulatory programs during cold acclimation in *Brassica rapa*

**DOI:** 10.64898/2026.07.24.740384

**Authors:** Angela Ricono, Zachary A. Myers, Danielle Schoenecker, Ananda Menon, Dennis Such, Adelaide Hazen, Ava Wise, Tomáš Brůna, Jerry Jenkins, Christopher Plott, Jenell Webber, LoriBeth Boston, Shengqiang Shu, Yinjie Qiu, Kerrie Barry, Chiemeka K. Nwakama, Jane Grimwood, Jeremy Schmutz, John T. Lovell, Kathleen Greenham

## Abstract

Plant stress responses occur within daily cycles of physiology, metabolism, and growth, making timing a critical dimension of acclimation. In Arabidopsis, circadian and diel regulation influence responses to abiotic stress, including cold, but how this temporal regulation is conserved, diversified, or expanded in crop genomes remains unclear. This question is especially challenging in *Brassica rapa*, which underwent a genome triplication after diverging from Arabidopsis, resulting in multiple retained paralogs that can be grouped by Arabidopsis orthology and ancient homeologous relationships. Here, we generated a *B. rapa* pangenome spanning six morphotypes and used it to profile diel (24 h) cold acclimation responses across diverse accessions differing in freeze tolerances. Cold altered peak expression time for thousands of genes, which we grouped into distinct phase-change groups. Circadian leaf movement assays revealed accession-specific differences in clock period and temperature compensation under cold, suggesting that altered clock behavior may contribute in part to the diel transcriptome retiming. At the individual gene level, inferred gene regulatory networks (GRNs) were highly accession-specific and lost shared connectivity under cold stress. However, grouping these paralogs by their Arabidopsis orthologs revealed a highly conserved regulatory architecture that was otherwise masked by paralog diversification. Integrating these networks with functional pathways identified key candidate regulators of retimed processes, including modules linked to nighttime phosphorylation and daytime photosynthesis. Finally, analyzing conserved noncoding sequences across the pangenome prioritized specific regulatory targets within cold-retimed groups. Together, these results demonstrate that cold acclimation in B. rapa is shaped by a combination of diel retiming, paralog-specific regulation, and deeply conserved programs.
