## Supplemental Data Set 1 for "Paralog diversification masks conserved diel regulatory programs during cold acclimation in *Brassica rapa*"

### Sheet: Supplemental Data Set 1
Genotype	Assembly Size (Mbp)	Contiguity (N50, Mbp)	HiFi coverage (X)	HiC Coverage (X)	Illumina Coverage (X)
WO-83	436.3	34	79.12	96.9	50
VT123	432.3	18.6	89.44	NA	52
R500	398.2	37.5	126.7	182.2	55
A03	429.7	16	96.81	102.3	61
L58	428.4	15.3	103.81	92.2	60
PCGlu	421.8	9	41.77	72.3	55
