## Supplemental Data Set 2 for "Paralog diversification masks conserved diel regulatory programs during cold acclimation in *Brassica rapa*"

### Sheet: Supplemental Data Set 2A
#Accession		Genotype identifier
#Mapped To		Reference line the accession was mapped to
#RelativeTolerance		Physiolgoical ranking of freezing tolerance
#ExpressedGenes		Number of expressed genes that have been filtered to only include genes with variance between samples (total time course; all time points per replicate) and have a mean log2 CPM greater than zero in at least one four samples (across both treatments)
#DiPALM_Clusters		Number of kME clusters as part of the DiPALM pipeline
#kME_Only		Number of kME genes that are ONLY kME (No kMed included)
#kMed_Only		Number of kMed genes that are ONLY kMed (No kME included)
Total_CR		Sum of kME and kMed genes
Prop_allCR		Proportion of Total_CR relative to the total number of expressed genes
Prop_kME		Proportion of kME_Only relative to the total number of expressed genes
Prop_kMed		Proportion of kMed_Only relative to the total number of expressed genes
Accession	Mapped To	RelativeTolerance	ExpressedGenes	DiPALM_Clusters	kME_Only	kMed_Only	Total_CR	Prop_allCR	Prop_kME	Prop_kMed
PCGlu	PCGlu	3	27016		338	8053	8391	0.310594	0.0125111	0.298083
A03	A03	4	26579		6334	2701	9035	0.33993	0.238308	0.101622
FT005	VT123	11	26288		5707	5693	11400	0.433658	0.217095	0.216563
ACC50	R500	10	26894		6832	4851	11683	0.434409	0.254034	0.180375
L58	L58	5	25637		4085	7126	11211	0.437298	0.15934	0.277958
HN53	A03	2	25558		6111	5099	11210	0.43861	0.239103	0.199507
VT123	VT123	6	26049		3735	7839	11574	0.444316	0.143384	0.300933
ZCT	PCGlu	12	26658		3506	8357	11863	0.445007	0.131518	0.313489
ACC28	R500	7	26621		3850	8449	12299	0.462004	0.144623	0.317381
R500	R500	13	27247		6542	6441	12983	0.476493	0.2401	0.236393
CC168	A03	9	25706		5254	7638	12892	0.501517	0.204388	0.297129
PC185	L58	1	25842		8915	4268	13183	0.510139	0.344981	0.165157
WO83	WO83	8	26251		2904	10535	13439	0.511942	0.110624	0.401318
		(1 = Most tolerant; 13 = Least)	26334.3

### Sheet: Supplemental Data Set 2B
Accession	MappedTo	Morphotype	ScientificName
L58	L58	Caixin	Brassica rapa ssp. chinensis
A03	A03	Chinese cabbage	Brassica rapa ssp. pekinensis
HN53	A03	Chinese cabbage	Brassica rapa ssp. pekinensis
CC168	A03	Chinese cabbage	Brassica rapa ssp. pekinensis
OR213	VT123	Chinese oil	Brassica rapa ssp. rapa
PCGlu	PCGlu	Pak choi	Brassica rapa ssp. chinensis
PC185	L58	Pak choi	Brassica rapa ssp. chinensis
FT005	VT123	Vegetable turnip	Brassica rapa ssp. rapa
VT123	VT123	Vegetable turnip	Brassica rapa ssp. rapa
WO83	WO83	Winter oil	Brassica rapa ssp. oleifera
ACC28	R500	Yellow sarson	Brassica rapa ssp. trilocularis
ACC50	R500	Yellow sarson	Brassica rapa ssp. trilocularis
R500	R500	Yellow sarson	Brassica rapa ssp. trilocularis
ZCT	PCGlu	Zicaitai	Brassica rapa ssp. chinensis

### Sheet: Supplemental Data Set 2C
Reference genome a given accession was mapped to
	Genome	Mapping_AVG
PC185	PcGlu	0.941
	O302V	0.946
	A03	0.953
	L58	0.956
	R500	0.939
	WO83	0.94
	VT123	0.953
ZCT7065	PcGlu	0.954
	O302V	0.946
	A03	0.954
	L58	0.953
	R500	0.939
	WO83	0.942
	VT123	0.951
ACC28	PcGlu	0.959
	O302V	0.918
	A03	0.918
	L58	0.919
	R500	0.967
	WO83	0.923
	VT123	0.925
ACC50	PcGlu	0.938
	O302V	0.936
	A03	0.943
	L58	0.943
	R500	0.993
	WO83	0.934
	VT123	0.957
OR213	PcGlu	0.948
	O302V	0.948
	A03	0.95
	L58	0.95
	R500	0.942
	WO83	0.945
	VT123	0.952
CC168	PcGlu	0.952
	O302V	0.947
	A03	0.966
	L58	0.957
	R500	0.941
	WO83	0.946
	VT123	0.962
HN53	PcGlu	0.954
	O302V	0.948
	A03	0.967
	L58	0.953
	R500	0.942
	WO83	0.946
	VT123	0.962
FT005	PcGlu	0.949
	O302V	0.946
	A03	0.955
	L58	0.949
	R500	0.943
	WO83	0.944
	VT123	0.955

### Sheet: Supplemental Data Set 2D
WGCNA power thresholding for each accession.
Accession	Mapped To	Final Power
ACC50	R500	16
ZCT	PCGlu	10
R500	R500	18
FT005	VT123	16
A03	A03	10
PCGlu	PCGlu	20
WO83	WO83	12
ACC28	R500	10
L58	L58	10
VT123	VT123	10
HN53	A03	9
CC168	A03	10
PC185	L58	18

### Sheet: Supplemental Data Set 2E
DiPALM results for each accession
Accession	ExpressedGenes	kME_Only	kMed_Only	Prop_CR
WO83	26251	2904	10535	0.511942
PC185	25842	8915	4268	0.510139
CC168	25706	5254	7638	0.501517
R500	27247	6542	6441	0.476493
ACC28	26621	3850	8449	0.462004
ZCT	26658	3506	8357	0.445007
VT123	26049	3735	7839	0.444316
HN53	25558	6111	5099	0.43861
L58	25637	4085	7126	0.437298
ACC50	26894	6832	4851	0.434409
FT005	26288	5707	5693	0.433658
A03	26579	6334	2701	0.33993
PCGlu	27016	338	8053	0.310594
